# Partial reuse of circadian clock genes along parallel clines of diapause in two moth species

**DOI:** 10.1101/2022.06.22.497096

**Authors:** Yue Yu, Li-Li Huang, Fang-Sen Xue, Erik B. Dopman

## Abstract

Understanding the molecular basis of repeated evolution is essential for improving our ability to predict evolution. Genes repeatedly used in independent cases of adaptation to similar environments are strong candidates for predicting adaptation across phylogeny. The Asian corn borer (*Ostrinia furnacalis*; ACB) and the European corn borer (*Ostrinia nubilalis*; ECB) are two closely related moths that display remarkable adaptability to a wide range of climate on two separate continents, largely manifesting as changes in the timing of diapause (dormancy), but the genetic basis of parallel clinal responses remains to be characterized. We extensively sampled the ACB cline in China in a genome-wide association study (GWAS) using pooled sequencing data (Pool-seq). We characterized the genetic basis of clinal diapause response in ACB and showed that genes involved in circadian rhythm were over-represented among the candidate genes under spatially varying selection. Comparing with previous results from ECB, we found that the circadian clock gene period (*per*), but not pigment-dispersing factor receptor (*Pdfr*), was repeatedly used, but the alleles were not shared between the species. The corn borers’ shared adaptability is likely based in *per* but seemingly through independent mutational paths.
