## Supplemental File S4 for "Partial reuse of circadian clock genes along parallel clines of diapause in two moth species": Revigo_clustering.xlsx

### Sheet: XtX
TermID	Name	Frequency	PlotX	PlotY	LogSize	Value	Uniqueness	Dispensability	Representative	Eliminated
GO:0042220	"response to cocaine"	0.113004	-3.54685	5.19655	1.14613	-1.32559	1	0	null	False
GO:0046434	"organophosphate catabolic process"	0.452017	-4.33807	-0.921833	1.72428	-1.32559	0.921579	0	null	False
GO:0009395	"phospholipid catabolic process"	0.113004	null	null	1.14613	-1.32559	0.921579	0.52014	46434	True
GO:0048511	"rhythmic process"	0.964882	-0.12796	-5.56952	2.04922	-1.32559	1	0	null	False
GO:0048880	"sensory system development"	3.07719	6.13534	-1.54	2.55023	-1.32559	0.654043	0	null	False
GO:0032922	"circadian regulation of gene expression"	0.0869263	5.09682	4.06536	1.04139	-1.32559	0.758537	0.154868	null	False
GO:0031327	"negative regulation of cellular biosynthetic process"	3.78999	3.32861	6.98691	2.64048	-1.32559	0.725282	0.245746	null	False
GO:0009890	"negative regulation of biosynthetic process"	3.83345	null	null	2.64542	-1.32559	0.755279	0.730129	31327	True
GO:0010558	"negative regulation of macromolecule biosynthetic process"	3.6509	null	null	2.62428	-1.32559	0.723918	0.952872	31327	True
GO:0007423	"sensory organ development"	3.86822	6.86394	-0.719731	2.64933	-1.32559	0.601049	0.48539	null	False
GO:0048592	"eye morphogenesis"	2.41655	null	null	2.4456	-1.32559	0.48906	0.590389	7423	True
GO:0090596	"sensory organ morphogenesis"	2.41655	null	null	2.4456	-1.32559	0.55022	0.839836	7423	True
GO:0001654	"eye development"	3.07719	null	null	2.55023	-1.32559	0.478243	0.936713	7423	True
GO:0150063	"visual system development"	3.07719	null	null	2.55023	-1.32559	0.537477	0.969228	7423	True

### Sheet: CDL
TermID	Name	Frequency_in_database	PlotX	PlotY	LogSize	Value	Uniqueness	Dispensability	Representative_GO_ID	Eliminated
GO:0002121	"inter-male aggressive behavior"	0.130389	-1.25915	-2.31049	1.20412	-1.36222	0.986459	0	null	False
GO:0007623	"circadian rhythm"	0.791029	-6.98985	-2.69309	1.96379	-1.54176	0.951506	0	null	False
GO:0032922	"circadian regulation of gene expression"	0.0869263	null	null	1.04139	-1.57673	0.736924	0.773276	7623	True
GO:0042745	"circadian sleep/wake cycle"	0.0869263	null	null	1.04139	-1.35566	0.941131	0.773276	7623	True
GO:0030050	"vesicle transport along actin filament"	0.0869263	0.720283	-6.20511	1.04139	-2.534	0.884786	0	null	False
GO:0007015	"actin filament organization"	1.08658	null	null	2.10037	-2.14544	0.905663	0.630649	30050	True
GO:0099515	"actin filament-based transport"	0.0869263	null	null	1.04139	-2.534	0.942203	0.678064	30050	True
GO:0030048	"actin filament-based movement"	0.33032	null	null	1.59106	-1.50629	0.930401	0.712908	30050	True
GO:0099518	"vesicle cytoskeletal trafficking"	0.19993	null	null	1.38021	-1.80403	0.937324	0.801876	30050	True
GO:0030036	"actin cytoskeleton organization"	2.23401	null	null	2.41162	-1.72016	0.900721	0.876627	30050	True
GO:0035120	"post-embryonic appendage morphogenesis"	2.67733	-5.42341	2.30365	2.48996	-2.534	0.591419	0	null	False
GO:0035317	"imaginal disc-derived wing hair organization"	0.399861	null	null	1.6721	-1.39278	0.538732	0.762586	35120	True
GO:0009886	"post-embryonic animal morphogenesis"	3.90299	null	null	2.65321	-1.80552	0.633128	0.806228	35120	True
GO:0007560	"imaginal disc morphogenesis"	3.32928	null	null	2.58433	-2.11705	0.544025	0.887638	35120	True
GO:0060562	"epithelial tube morphogenesis"	3.93776	null	null	2.65706	-1.78042	0.612692	0.906535	35120	True
GO:0048563	"post-embryonic animal organ morphogenesis"	3.32928	null	null	2.58433	-2.11705	0.582173	0.916066	35120	True
GO:0007472	"wing disc morphogenesis"	2.40786	null	null	2.44404	-1.89259	0.559592	0.922769	35120	True
GO:0048707	"instar larval or pupal morphogenesis"	3.7726	null	null	2.63849	-1.88407	0.619765	0.93321	35120	True
GO:0007476	"imaginal disc-derived wing morphogenesis"	2.29485	null	null	2.42325	-1.95449	0.522494	0.942775	35120	True
GO:0009913	"epidermal cell differentiation"	0.434631	null	null	1.70757	-1.31265	0.706608	0.951037	35120	True
GO:0035107	"appendage morphogenesis"	2.77295	null	null	2.50515	-2.534	0.635564	0.960164	35120	True
GO:0035114	"imaginal disc-derived appendage morphogenesis"	2.75556	null	null	2.50243	-2.534	0.635303	0.966692	35120	True
GO:0048737	"imaginal disc-derived appendage development"	2.81641	null	null	2.51188	-2.50829	0.663384	0.96696	35120	True
GO:0035315	"hair cell differentiation"	0.408554	null	null	1.68124	-1.38519	0.669917	0.982532	35120	True
GO:0035316	"non-sensory hair organization"	0.408554	null	null	1.68124	-1.38519	0.65375	0.993971	35120	True
GO:0042752	"regulation of circadian rhythm"	0.8258	3.832	6.01711	1.98227	-2.534	0.910926	0	null	False
GO:0048511	"rhythmic process"	0.964882	-2.82434	-6.22232	2.04922	-1.44425	1	0	null	False
GO:0097435	"supramolecular fiber organization"	1.79937	-5.04584	-4.6012	2.31806	-1.80552	0.962696	0.0223826	null	False
GO:0030029	"actin filament-based process"	2.38178	7.21958	1.1685	2.43933	-1.6464	0.990525	0.0319374	null	False
GO:0009649	"entrainment of circadian clock"	0.182545	3.86103	-0.52657	1.34242	-1.95449	0.854052	0.11214	null	False
GO:0043153	"entrainment of circadian clock by photoperiod"	0.104312	null	null	1.11394	-1.48341	0.845778	0.722313	9649	True
GO:1904059	"regulation of locomotor rhythm"	0.104312	null	null	1.11394	-1.51321	0.869172	0.722313	9649	True
GO:0042749	"regulation of circadian sleep/wake cycle"	0.399861	null	null	1.6721	-1.43767	0.84566	0.804374	9649	True
GO:0010453	"regulation of cell fate commitment"	0.269471	0.186503	7.27582	1.50515	-1.72016	0.864928	0.116217	null	False
GO:0009890	"negative regulation of biosynthetic process"	3.83345	2.32516	4.06409	2.64542	-2.534	0.748843	0.154509	null	False
GO:0045944	"positive regulation of transcription by RNA polymerase II"	3.21627	null	null	2.56937	-1.58487	0.785286	0.539522	9890	True
GO:0045892	"negative regulation of transcription, DNA-templated"	2.85987	null	null	2.51851	-2.534	0.703832	0.699964	9890	True
GO:0045934	"negative regulation of nucleobase-containing compound metabolic process"	3.20758	null	null	2.5682	-2.47212	0.733024	0.787657	9890	True
GO:0031327	"negative regulation of cellular biosynthetic process"	3.78999	null	null	2.64048	-2.534	0.711458	0.91879	9890	True
GO:0000122	"negative regulation of transcription by RNA polymerase II"	1.93846	null	null	2.35025	-2.534	0.714072	0.921017	9890	True
GO:0051253	"negative regulation of RNA metabolic process"	3.03373	null	null	2.54407	-2.534	0.715967	0.94452	9890	True
GO:0010558	"negative regulation of macromolecule biosynthetic process"	3.6509	null	null	2.62428	-2.534	0.719167	0.952872	9890	True
GO:1902679	"negative regulation of RNA biosynthetic process"	2.85987	null	null	2.51851	-2.534	0.706149	0.953563	9890	True
GO:1903507	"negative regulation of nucleic acid-templated transcription"	2.85987	null	null	2.51851	-2.534	0.705222	0.971401	9890	True
GO:0050795	"regulation of behavior"	0.843185	4.71155	3.96025	1.99123	-1.94978	0.91074	0.15491	null	False
GO:0009648	"photoperiodism"	0.113004	4.4987	-3.39823	1.14613	-1.44425	0.969577	0.168964	null	False
GO:0042220	"response to cocaine"	0.113004	5.71706	-2.41536	1.14613	-1.44425	0.984379	0.168964	null	False
GO:0015931	"nucleobase-containing compound transport"	1.19958	1.72914	-6.12799	2.14301	-1.52546	0.974658	0.260983	null	False
GO:0048736	"appendage development"	2.84249	-5.07996	4.14894	2.51587	-2.4964	0.739982	0.357496	null	False
GO:0035220	"wing disc development"	3.24235	-5.60569	3.56476	2.57287	-1.78042	0.612916	0.367289	null	False
GO:0008544	"epidermis development"	0.53025	null	null	1.79239	-1.76637	0.754201	0.514333	35220	True
GO:0048592	"eye morphogenesis"	2.41655	null	null	2.4456	-1.35566	0.611371	0.575819	35220	True
GO:0048569	"post-embryonic animal organ development"	3.90299	null	null	2.65321	-1.72532	0.660734	0.617191	35220	True
GO:0007423	"sensory organ development"	3.86822	null	null	2.64933	-1.72016	0.6611	0.63396	35220	True
GO:0090596	"sensory organ morphogenesis"	2.41655	null	null	2.4456	-1.35566	0.625143	0.839836	35220	True
GO:0001654	"eye development"	3.07719	null	null	2.55023	-1.38577	0.640378	0.936713	35220	True
GO:0150063	"visual system development"	3.07719	null	null	2.55023	-1.38577	0.675553	0.969228	35220	True
GO:0007552	"metamorphosis"	3.99861	-6.00338	2.84734	2.6637	-1.7737	0.728797	0.386144	null	False
GO:0048880	"sensory system development"	3.07719	-4.9121	3.19949	2.55023	-1.38577	0.70144	0.472992	null	False
GO:0045664	"regulation of neuron differentiation"	0.69541	0.826129	6.79445	1.90849	-1.57673	0.834537	0.4932	null	False
GO:0045665	"negative regulation of neuron differentiation"	0.104312	null	null	1.11394	-1.48341	0.780845	0.615273	45664	True
GO:0046532	"regulation of photoreceptor cell differentiation"	0.391168	null	null	1.66276	-1.44425	0.82376	0.795188	45664	True
GO:0046533	"negative regulation of photoreceptor cell differentiation"	0.104312	null	null	1.11394	-1.48341	0.768413	0.795188	45664	True
GO:0045501	"regulation of sevenless signaling pathway"	0.113004	null	null	1.14613	-1.44425	0.836326	0.809037	45664	True

### Sheet: PDD
TermID	Name	Frequency_in_database	PlotX	PlotY	LogSize	Value	Uniqueness	Dispensability	Representative_GO_ID	Eliminated
GO:0006816	"calcium ion transport"	0.599791	2.35303	-6.21464	1.8451	-1.80367	0.920904	0	null	False
GO:0070588	"calcium ion transmembrane transport"	0.556328	null	null	1.81291	-1.56758	0.903928	0.721891	6816	True
GO:0097553	"calcium ion transmembrane import into cytosol"	0.0869263	null	null	1.04139	-1.36414	0.858513	0.831028	6816	True
GO:0060402	"calcium ion transport into cytosol"	0.0869263	null	null	1.04139	-1.31618	0.858513	0.923344	6816	True
GO:0007623	"circadian rhythm"	0.791029	-6.53141	-1.70264	1.96379	-2.04793	0.981112	0	null	False
GO:0050802	"circadian sleep/wake cycle, sleep"	0.0434631	null	null	0.778151	-1.34572	0.799613	0.730671	7623	True
GO:0009395	"phospholipid catabolic process"	0.113004	-1.28996	-6.44715	1.14613	-1.31618	0.990903	0	null	False
GO:0042752	"regulation of circadian rhythm"	0.8258	-5.8571	2.37278	1.98227	-2.27487	0.93231	0	null	False
GO:0048511	"rhythmic process"	0.964882	-0.170022	-4.73744	2.04922	-1.88877	1	0	null	False
GO:0048880	"sensory system development"	3.07719	5.44176	2.32714	2.55023	-2.52556	0.655233	0	null	False
GO:0045187	"regulation of circadian sleep/wake cycle, sleep"	0.312935	-2.07863	0.687794	1.5682	-1.39042	0.905537	0.117862	null	False
GO:0043153	"entrainment of circadian clock by photoperiod"	0.104312	null	null	1.11394	-1.33217	0.879465	0.753132	45187	True
GO:1904059	"regulation of locomotor rhythm"	0.104312	null	null	1.11394	-1.36414	0.912291	0.753132	45187	True
GO:0045664	"regulation of neuron differentiation"	0.69541	-2.91044	6.36468	1.90849	-1.83132	0.919266	0.1275	null	False
GO:1902904	"negative regulation of supramolecular fiber organization"	0.295549	-0.312785	7.58761	1.54407	-1.36414	0.903407	0.129073	null	False
GO:0051494	"negative regulation of cytoskeleton organization"	0.304242	null	null	1.5563	-1.33762	0.903196	0.731375	1902904	True
GO:0007167	"enzyme linked receptor protein signaling pathway"	1.33866	-4.05687	0.364664	2.19033	-1.78104	0.877052	0.150079	null	False
GO:0007169	"transmembrane receptor protein tyrosine kinase signaling pathway"	1.08658	null	null	2.10037	-1.48499	0.879262	0.727242	7167	True
GO:0040008	"regulation of growth"	2.70341	-4.20028	2.96618	2.49415	-1.34242	0.923522	0.157119	null	False
GO:0045944	"positive regulation of transcription by RNA polymerase II"	3.21627	-3.82939	4.52679	2.56937	-1.77965	0.861903	0.179735	null	False
GO:0000122	"negative regulation of transcription by RNA polymerase II"	1.93846	null	null	2.35025	-1.73252	0.874218	0.635813	45944	True
GO:0032270	"positive regulation of cellular protein metabolic process"	2.29485	null	null	2.42325	-1.5617	0.857367	0.675401	45944	True
GO:0051247	"positive regulation of protein metabolic process"	2.45132	null	null	2.45179	-1.46487	0.86611	0.702664	45944	True
GO:0042981	"regulation of apoptotic process"	1.57337	-2.34879	4.24627	2.26007	-1.35938	0.922321	0.183561	null	False
GO:0030431	"sleep"	0.478095	5.94279	-2.16053	1.74819	-1.31737	0.836697	0.184787	null	False
GO:0008049	"male courtship behavior"	0.53025	7.05037	-1.35762	1.79239	-1.58362	0.753038	0.186981	null	False
GO:0007626	"locomotory behavior"	1.51252	null	null	2.24304	-1.34242	0.905615	0.621272	8049	True
GO:0019098	"reproductive behavior"	1.13873	null	null	2.12057	-1.31675	0.756325	0.676063	8049	True
GO:0007617	"mating behavior"	1.07789	null	null	2.09691	-1.38501	0.736815	0.905713	8049	True
GO:0060179	"male mating behavior"	0.591099	null	null	1.83885	-1.48499	0.750603	0.915897	8049	True
GO:0007619	"courtship behavior"	0.651947	null	null	1.88081	-1.39042	0.748369	0.925281	8049	True
GO:0009648	"photoperiodism"	0.113004	-3.33656	-4.19923	1.14613	-1.31618	0.959834	0.199295	null	False
GO:0043279	"response to alkaloid"	0.182545	-4.44554	-3.43973	1.34242	-1.61139	0.958813	0.208295	null	False
GO:0042220	"response to cocaine"	0.113004	null	null	1.14613	-1.31618	0.959799	0.642073	43279	True
GO:0090130	"tissue migration"	1.2952	5.10511	-1.15647	2.17609	-1.39042	0.818624	0.208314	null	False
GO:0006625	"protein targeting to peroxisome"	0.113004	3.62401	-5.9417	1.14613	-1.31618	0.905641	0.251537	null	False
GO:0072662	"protein localization to peroxisome"	0.113004	null	null	1.14613	-1.31618	0.912159	0.901665	6625	True
GO:0072663	"establishment of protein localization to peroxisome"	0.113004	null	null	1.14613	-1.31618	0.907754	0.99887	6625	True
GO:0001708	"cell fate specification"	0.747566	5.37011	5.27591	1.93952	-2.11853	0.773262	0.25171	null	False
GO:0001667	"ameboidal-type cell migration"	1.35605	2.7598	-5.74567	2.1959	-1.32106	0.935215	0.258906	null	False
GO:0007509	"mesoderm migration involved in gastrulation"	0.0956189	null	null	1.07918	-1.36414	0.691179	0.651892	1667	True
GO:0009719	"response to endogenous stimulus"	1.52121	-3.52059	-3.04627	2.24551	-1.5617	0.965791	0.260258	null	False
GO:0060322	"head development"	1.19958	4.63639	4.79143	2.14301	-1.67112	0.785252	0.280567	null	False
GO:0048736	"appendage development"	2.84249	5.06753	1.76938	2.51587	-1.61139	0.69808	0.364563	null	False
GO:0001932	"regulation of protein phosphorylation"	1.06919	-4.58268	4.69824	2.09342	-1.73252	0.856531	0.368632	null	False
GO:0001934	"positive regulation of protein phosphorylation"	0.608484	null	null	1.85126	-1.36414	0.852978	0.873279	1932	True
GO:0042325	"regulation of phosphorylation"	1.39951	null	null	2.20952	-1.41837	0.871391	0.894792	1932	True
GO:0035214	"eye-antennal disc development"	0.538943	6.58611	2.21533	1.79934	-2.52556	0.661054	0.375484	null	False
GO:0007455	"eye-antennal disc morphogenesis"	0.339013	null	null	1.60206	-2.00097	0.625127	0.535536	35214	True
GO:0035120	"post-embryonic appendage morphogenesis"	2.67733	null	null	2.48996	-1.6813	0.593617	0.669766	35214	True
GO:0035220	"wing disc development"	3.24235	null	null	2.57287	-1.39042	0.592515	0.675299	35214	True
GO:0009886	"post-embryonic animal morphogenesis"	3.90299	null	null	2.65321	-1.39042	0.616688	0.806228	35214	True
GO:0007560	"imaginal disc morphogenesis"	3.32928	null	null	2.58433	-1.66611	0.530085	0.887638	35214	True
GO:0060562	"epithelial tube morphogenesis"	3.93776	null	null	2.65706	-1.36414	0.612836	0.906535	35214	True
GO:0048563	"post-embryonic animal organ morphogenesis"	3.32928	null	null	2.58433	-1.66611	0.550384	0.916066	35214	True
GO:0048707	"instar larval or pupal morphogenesis"	3.7726	null	null	2.63849	-1.46487	0.610268	0.93321	35214	True
GO:0035107	"appendage morphogenesis"	2.77295	null	null	2.50515	-1.64673	0.627544	0.960164	35214	True
GO:0035114	"imaginal disc-derived appendage morphogenesis"	2.75556	null	null	2.50243	-1.65276	0.627652	0.966692	35214	True
GO:0048737	"imaginal disc-derived appendage development"	2.81641	null	null	2.51188	-1.6256	0.659438	0.96696	35214	True
GO:0007552	"metamorphosis"	3.99861	5.78184	1.43562	2.6637	-1.35938	0.685515	0.383131	null	False
GO:0045165	"cell fate commitment"	2.65125	5.58764	4.607	2.48572	-1.32452	0.749501	0.383647	null	False
GO:0046530	"photoreceptor cell differentiation"	1.66029	5.60535	3.06112	2.2833	-2.3701	0.642897	0.431224	null	False
GO:0007423	"sensory organ development"	3.86822	5.96312	2.09938	2.64933	-2.52556	0.609563	0.48587	null	False
GO:0090596	"sensory organ morphogenesis"	2.41655	null	null	2.4456	-2.45904	0.568932	0.590389	7423	True
GO:0048569	"post-embryonic animal organ development"	3.90299	null	null	2.65321	-1.31999	0.609156	0.63396	7423	True
GO:0048749	"compound eye development"	2.92072	null	null	2.52763	-2.45904	0.570463	0.861768	7423	True
GO:0001751	"compound eye photoreceptor cell differentiation"	1.47775	null	null	2.233	-2.15122	0.533992	0.870944	7423	True
GO:0046552	"photoreceptor cell fate commitment"	0.651947	null	null	1.88081	-1.31737	0.647841	0.871605	7423	True
GO:0042461	"photoreceptor cell development"	0.843185	null	null	1.99123	-1.51561	0.647359	0.896543	7423	True
GO:0048592	"eye morphogenesis"	2.41655	null	null	2.4456	-2.45904	0.5493	0.929976	7423	True
GO:0001754	"eye photoreceptor cell differentiation"	1.51252	null	null	2.24304	-2.11853	0.532921	0.958866	7423	True
GO:0001654	"eye development"	3.07719	null	null	2.55023	-2.52556	0.568004	0.962017	7423	True
GO:0150063	"visual system development"	3.07719	null	null	2.55023	-2.52556	0.596373	0.969228	7423	True
GO:0001745	"compound eye morphogenesis"	2.33832	null	null	2.43136	-2.12999	0.550866	0.97154	7423	True
GO:0001558	"regulation of cell growth"	0.747566	-0.827182	6.93797	1.93952	-1.30706	0.909773	0.49316	null	False
GO:0010453	"regulation of cell fate commitment"	0.269471	-2.79651	7.00004	1.50515	-1.50358	0.925227	0.4932	null	False
GO:0016319	"mushroom body development"	0.634562	6.2318	2.77425	1.86923	-2.45904	0.659848	0.495416	null	False
GO:0007420	"brain development"	0.999652	null	null	2.06446	-1.89901	0.644717	0.904274	16319	True

### Sheet: voltinism
TermID	Name	Frequency_in_database	PlotX	PlotY	LogSize	Value	Uniqueness	Dispensability	Representative_GO_ID	Eliminated
GO:0017038	"protein import"	0.869263	4.70544	-1.02622	2.00432	-1.40605	0.926264	0	null	False
GO:0006606	"protein import into nucleus"	0.425939	null	null	1.69897	-1.48856	0.889208	0.587066	17038	True
GO:0034504	"protein localization to nucleus"	0.49548	null	null	1.76343	-1.39741	0.914799	0.69428	17038	True
GO:0051170	"import into nucleus"	0.460709	null	null	1.73239	-1.48457	0.918819	0.828458	17038	True
GO:0042220	"response to cocaine"	0.113004	-0.405566	6.63772	1.14613	-2.00629	0.965595	0	null	False
GO:0043279	"response to alkaloid"	0.182545	null	null	1.34242	-1.48457	0.965595	0.642073	42220	True
GO:0045475	"locomotor rhythm"	0.538943	3.55515	3.32888	1.79934	-1.31292	0.958148	0	null	False
GO:0032922	"circadian regulation of gene expression"	0.0869263	null	null	1.04139	-1.31235	0.691659	0.782534	45475	True
GO:0045892	"negative regulation of transcription, DNA-templated"	2.85987	0.30236	-7.64685	2.51851	-2.30024	0.607447	0	null	False
GO:0045944	"positive regulation of transcription by RNA polymerase II"	3.21627	null	null	2.56937	-1.50863	0.718697	0.598325	45892	True
GO:0009890	"negative regulation of biosynthetic process"	3.83345	null	null	2.64542	-1.98667	0.676955	0.699964	45892	True
GO:0045934	"negative regulation of nucleobase-containing compound metabolic process"	3.20758	null	null	2.5682	-1.98667	0.65506	0.787657	45892	True
GO:0010558	"negative regulation of macromolecule biosynthetic process"	3.6509	null	null	2.62428	-2.08245	0.628867	0.913786	45892	True
GO:0000122	"negative regulation of transcription by RNA polymerase II"	1.93846	null	null	2.35025	-2.36996	0.620413	0.921017	45892	True
GO:0051253	"negative regulation of RNA metabolic process"	3.03373	null	null	2.54407	-2.16483	0.627235	0.94452	45892	True
GO:0031327	"negative regulation of cellular biosynthetic process"	3.78999	null	null	2.64048	-1.99282	0.622081	0.952872	45892	True
GO:1902679	"negative regulation of RNA biosynthetic process"	2.85987	null	null	2.51851	-2.30024	0.611115	0.953563	45892	True
GO:1903507	"negative regulation of nucleic acid-templated transcription"	2.85987	null	null	2.51851	-2.30024	0.609648	0.971401	45892	True
GO:0048737	"imaginal disc-derived appendage development"	2.81641	-5.66302	-2.2672	2.51188	-2.30024	0.593324	0	null	False
GO:0007476	"imaginal disc-derived wing morphogenesis"	2.29485	null	null	2.42325	-1.73301	0.446381	0.942044	48737	True
GO:0035120	"post-embryonic appendage morphogenesis"	2.67733	null	null	2.48996	-2.30024	0.489534	0.962241	48737	True
GO:0035114	"imaginal disc-derived appendage morphogenesis"	2.75556	null	null	2.50243	-2.30024	0.559111	0.966692	48737	True
GO:0035107	"appendage morphogenesis"	2.77295	null	null	2.50515	-2.30024	0.559409	0.96696	48737	True
GO:0010453	"regulation of cell fate commitment"	0.269471	2.71625	-5.56064	1.50515	-1.40605	0.918148	0.147085	null	False
GO:0019233	"sensory perception of pain"	0.0608484	-6.54565	3.88967	0.90309	-1.31235	0.864546	0.148585	null	False
GO:0071684	"organism emergence from protective structure"	0.147775	-2.43561	1.16147	1.25527	-1.63675	0.853749	0.161655	null	False
GO:0007562	"eclosion"	0.113004	-6.21553	-4.37336	1.14613	-1.80073	0.78108	0.247906	null	False
GO:0048736	"appendage development"	2.84249	-5.65715	-1.09967	2.51587	-2.30024	0.697745	0.360035	null	False
GO:0007560	"imaginal disc morphogenesis"	3.32928	-7.00167	-1.7546	2.58433	-2.08245	0.48742	0.368685	null	False
GO:0008544	"epidermis development"	0.53025	null	null	1.79239	-1.40605	0.73444	0.515908	7560	True
GO:0048569	"post-embryonic animal organ development"	3.90299	null	null	2.65321	-1.61342	0.635997	0.619648	7560	True
GO:0009886	"post-embryonic animal morphogenesis"	3.90299	null	null	2.65321	-1.73757	0.555814	0.832666	7560	True
GO:0035220	"wing disc development"	3.24235	null	null	2.57287	-1.48457	0.584266	0.855302	7560	True
GO:0060562	"epithelial tube morphogenesis"	3.93776	null	null	2.65706	-2.01028	0.555735	0.906535	7560	True
GO:0048563	"post-embryonic animal organ morphogenesis"	3.32928	null	null	2.58433	-2.08245	0.525127	0.916066	7560	True
GO:0007472	"wing disc morphogenesis"	2.40786	null	null	2.44404	-1.63683	0.504198	0.922769	7560	True
GO:0048707	"instar larval or pupal morphogenesis"	3.7726	null	null	2.63849	-1.80406	0.537083	0.93321	7560	True
GO:0007552	"metamorphosis"	3.99861	-6.73662	-0.64228	2.6637	-1.67401	0.685298	0.387686	null	False

### Sheet: latitude
TermID	Name	Frequency_in_database	PlotX	PlotY	LogSize	Value	Uniqueness	Dispensability	Representative_GO_ID	Eliminated
GO:0007623	"circadian rhythm"	0.791029	6.49272	3.84591	1.96379	-1.5288	0.972079	0	null	False
GO:0032922	"circadian regulation of gene expression"	0.0869263	null	null	1.04139	-1.5288	0.73206	0.773276	7623	True
GO:0034067	"protein localization to Golgi apparatus"	0.0869263	0.952776	5.50982	1.04139	-1.5288	0.98857	0	null	False
GO:0035220	"wing disc development"	3.24235	5.4783	-3.40143	2.57287	-2.50955	0.546094	0	null	False
GO:0008544	"epidermis development"	0.53025	null	null	1.79239	-2.48881	0.70551	0.514333	35220	True
GO:0048592	"eye morphogenesis"	2.41655	null	null	2.4456	-1.71402	0.554326	0.575819	35220	True
GO:0048569	"post-embryonic animal organ development"	3.90299	null	null	2.65321	-1.7508	0.607743	0.617191	35220	True
GO:0007423	"sensory organ development"	3.86822	null	null	2.64933	-1.37716	0.608158	0.63396	35220	True
GO:0035317	"imaginal disc-derived wing hair organization"	0.399861	null	null	1.6721	-2.50955	0.490043	0.652778	35220	True
GO:0030855	"epithelial cell differentiation"	3.28581	null	null	2.57864	-1.70517	0.636095	0.678043	35220	True
GO:0007476	"imaginal disc-derived wing morphogenesis"	2.29485	null	null	2.42325	-2.50322	0.449955	0.811121	35220	True
GO:0090596	"sensory organ morphogenesis"	2.41655	null	null	2.4456	-1.71402	0.569364	0.839836	35220	True
GO:0060562	"epithelial tube morphogenesis"	3.93776	null	null	2.65706	-1.82166	0.545319	0.85841	35220	True
GO:0048563	"post-embryonic animal organ morphogenesis"	3.32928	null	null	2.58433	-2.19891	0.522174	0.868573	35220	True
GO:0007472	"wing disc morphogenesis"	2.40786	null	null	2.44404	-2.45552	0.489438	0.884609	35220	True
GO:0007560	"imaginal disc morphogenesis"	3.32928	null	null	2.58433	-2.19891	0.472017	0.922769	35220	True
GO:0048707	"instar larval or pupal morphogenesis"	3.7726	null	null	2.63849	-1.93362	0.562923	0.93321	35220	True
GO:0001654	"eye development"	3.07719	null	null	2.55023	-1.37254	0.585735	0.936713	35220	True
GO:0035120	"post-embryonic appendage morphogenesis"	2.67733	null	null	2.48996	-2.50955	0.53248	0.942775	35220	True
GO:0009913	"epidermal cell differentiation"	0.434631	null	null	1.70757	-2.50955	0.657627	0.951037	35220	True
GO:0035107	"appendage morphogenesis"	2.77295	null	null	2.50515	-2.50955	0.580596	0.960164	35220	True
GO:0035114	"imaginal disc-derived appendage morphogenesis"	2.75556	null	null	2.50243	-2.50955	0.580318	0.966692	35220	True
GO:0048737	"imaginal disc-derived appendage development"	2.81641	null	null	2.51188	-2.50322	0.611098	0.96696	35220	True
GO:0150063	"visual system development"	3.07719	null	null	2.55023	-1.37254	0.62437	0.969228	35220	True
GO:0035315	"hair cell differentiation"	0.408554	null	null	1.68124	-2.50955	0.617257	0.982532	35220	True
GO:0035316	"non-sensory hair organization"	0.408554	null	null	1.68124	-2.50955	0.616931	0.993971	35220	True
GO:0048511	"rhythmic process"	0.964882	4.29394	5.67712	2.04922	-1.4048	1	0	null	False
GO:0050795	"regulation of behavior"	0.843185	-2.33024	-1.76291	1.99123	-2.50955	0.902561	0	null	False
GO:0009649	"entrainment of circadian clock"	0.182545	-4.6483	2.39034	1.34242	-1.96339	0.824794	0.112351	null	False
GO:0043153	"entrainment of circadian clock by photoperiod"	0.104312	null	null	1.11394	-1.4048	0.811013	0.722313	9649	True
GO:1904059	"regulation of locomotor rhythm"	0.104312	null	null	1.11394	-1.45956	0.854451	0.722313	9649	True
GO:0042749	"regulation of circadian sleep/wake cycle"	0.399861	null	null	1.6721	-1.37254	0.82824	0.804374	9649	True
GO:0042752	"regulation of circadian rhythm"	0.8258	-5.83885	-1.58149	1.98227	-2.50955	0.902763	0.130066	null	False
GO:0000122	"negative regulation of transcription by RNA polymerase II"	1.93846	-1.4785	-5.72441	2.35025	-2.19891	0.695253	0.142795	null	False
GO:0009890	"negative regulation of biosynthetic process"	3.83345	null	null	2.64542	-1.7778	0.731047	0.662183	122	True
GO:0045934	"negative regulation of nucleobase-containing compound metabolic process"	3.20758	null	null	2.5682	-1.68222	0.714047	0.746168	122	True
GO:0010558	"negative regulation of macromolecule biosynthetic process"	3.6509	null	null	2.62428	-1.86475	0.697853	0.864794	122	True
GO:0045892	"negative regulation of transcription, DNA-templated"	2.85987	null	null	2.51851	-1.96339	0.682502	0.921017	122	True
GO:0051253	"negative regulation of RNA metabolic process"	3.03373	null	null	2.54407	-1.8608	0.695042	0.94452	122	True
GO:0031327	"negative regulation of cellular biosynthetic process"	3.78999	null	null	2.64048	-1.80511	0.689319	0.952872	122	True
GO:1902679	"negative regulation of RNA biosynthetic process"	2.85987	null	null	2.51851	-1.96339	0.685116	0.953563	122	True
GO:1903507	"negative regulation of nucleic acid-templated transcription"	2.85987	null	null	2.51851	-1.96339	0.684071	0.971401	122	True
GO:0040012	"regulation of locomotion"	1.04312	-5.11725	-3.67052	2.08279	-1.6599	0.900449	0.146367	null	False
GO:0051270	"regulation of cellular component movement"	1.04312	-3.45642	-5.2466	2.08279	-1.6599	0.8942	0.163765	null	False
GO:0042220	"response to cocaine"	0.113004	-3.61423	5.03248	1.14613	-1.37254	0.975724	0.168964	null	False
GO:0015931	"nucleobase-containing compound transport"	1.19958	0.466609	6.7525	2.14301	-1.50936	0.992286	0.212544	null	False
GO:0045665	"negative regulation of neuron differentiation"	0.104312	-0.0665679	-7.13462	1.11394	-1.4048	0.78113	0.352587	null	False
GO:0046532	"regulation of photoreceptor cell differentiation"	0.391168	null	null	1.66276	-1.37716	0.834224	0.795188	45665	True
GO:0046533	"negative regulation of photoreceptor cell differentiation"	0.104312	null	null	1.11394	-1.4048	0.766896	0.795188	45665	True
GO:0045501	"regulation of sevenless signaling pathway"	0.113004	null	null	1.14613	-1.37254	0.845061	0.809037	45665	True
GO:0048736	"appendage development"	2.84249	5.15003	-1.76534	2.51587	-2.50322	0.695741	0.367289	null	False
GO:0009612	"response to mechanical stimulus"	0.347705	-4.91074	3.68337	1.61278	-1.42833	0.943014	0.382375	null	False
GO:0009648	"photoperiodism"	0.113004	null	null	1.14613	-1.37254	0.946821	0.516661	9612	True
GO:0009886	"post-embryonic animal morphogenesis"	3.90299	5.98517	-1.71164	2.65321	-1.8608	0.577479	0.384743	null	False
GO:0007552	"metamorphosis"	3.99861	6.02405	-2.56214	2.6637	-1.81626	0.682835	0.397224	null	False
GO:0048880	"sensory system development"	3.07719	5.06413	-2.94462	2.55023	-1.37254	0.652929	0.472992	null	False
